# MAT2a and AHCY inhibition disrupts antioxidant metabolism and reduces glioblastoma cell survival

**DOI:** 10.1101/2024.11.23.624981

**Authors:** Emma C. Rowland, Matthew D’Antuono, Anna Jermakowicz, Nagi G. Ayad

**Affiliations:** Georgetown University, Lombardi Comprehensive Cancer Center, 3970 Reservoir Rd NW Washington D.C. 20007, United States of America

**Keywords:** methionine, metabolism, glioblastoma, oxidative stress, mitochondria, lipid peroxidation, metabolomics

## Abstract

Glioblastoma (GBM) is a highly aggressive primary malignant adult brain tumor that inevitably recurs with a fatal prognosis. This is due in part to metabolic reprogramming that allows tumors to evade treatment. We therefore must uncover the pathways mediating these adaptations to develop novel and effective treatments. We searched for genes that are essential in GBM cells as measured by a whole-genome pan-cancer CRISPR screen available from DepMap and identified the methionine metabolism genes *MAT2A* and *AHCY*. We conducted genetic knockdown, evaluated mitochondrial respiration, and performed targeted metabolomics to study the function of these genes in GBM. We demonstrate that *MAT2A* or *AHCY* knockdown induces oxidative stress, hinders cellular respiration, and reduces the survival of GBM cells. Furthermore, selective MAT2a or AHCY inhibition reduces GBM cell viability, impairs oxidative metabolism, and changes the metabolic profile of these cells towards oxidative stress and cell death. Mechanistically, MAT2a or AHCY regulates spare respiratory capacity, the redox buffer cystathionine, lipid and amino acid metabolism, and prevents DNA damage in GBM cells. Our results point to the methionine metabolic pathway as a novel vulnerability point in GBM.

**Significance:** We demonstrated that methionine metabolism maintains antioxidant production to facilitate pro-tumorigenic ROS signaling and GBM tumor cell survival. Importantly, targeting this pathway in GBM can potentially reduce tumor growth and improve survival in patients.
