## Supplementary material for "MAT2a and AHCY inhibition disrupts antioxidant metabolism and reduces glioblastoma cell survival": Targeted metabolomics panel

### Sheet: Sheet1
Sample Name
1-METHYLADENOSINE_pos_1
1-METHYL-L-HISTIDINE_pos_4
1-METHYLNICOTINAMIDE_pos_1
2,3-BUTANEDIOL_pos_1
2-AMINOBUTYRIC ACID_pos_1
2-AMINOISOBUTYRATE_pos_1
2-AMINOOCTANOIC ACID_pos_1
2-DEOXYGUANOSINE 5-MONOPHOSPHATE_pos_1
2-HYDROXY-3-METHYLBUTYRIC ACID_pos_4
2-KETOHEXANOIC ACID_pos_2
2-PHOSPHOGLYCERATE_pos_4
3,5-DIIODOTHYRONINE_pos_1
3-AMINOISOBUTANOIC ACID_pos_1
3-HYDROXYANTHRANILIC ACID_pos_1
3-HYDROXYBUTANOATE_pos_1
3-METHYLAMINO-L-ALANINE_pos_2
3-METHYLHISTAMINE_pos_2
4-AMINOBENZOIC ACID_pos_1
4-IMIDAZOLEACETATE_pos_1
4-PYRIDOXATE_pos_1
5-HYDROXYTRYPTOPHAN_pos_1
5-METHOXYTRYPTOPHAN_pos_2
5-METHYLTETRAHYDROFOLIC ACID_pos_4
5-THYMIDYLIC ACID_pos_1
6-PHOSPHOGLUCONATE_pos_3
7-METHYLGUANOSINE_pos_1
ACADESINE_pos_2
ACETOACETYL-COA_pos_1
ACETYL-COA_pos_1
ACETYLPHOSPHATE_pos_1
ADENINE_pos_1
ADENOSINE MONOPHOSPHATE_pos_1
ADENOSINE TRIPHOSPHATE_pos_1
ADENOSINE_pos_1
ADP_pos_1
ADP-GLUCOSE_pos_1
AICAR_pos_1
ALANINE_pos_1
ALLANTOIN_pos_2
AMINOADIPATE_pos_1
ANTHRANILIC ACID_pos_4
ARGININE_pos_1
ARGININOSUCCINIC ACID_pos_1
ASPARAGINE_pos_2
ASPARTATE_pos_3
BETAINE ALDEHYDE_pos_1
BETAINE_pos_2
BIOTIN_pos_4
BUTYRYL-COA_pos_1
CADAVERINE_pos_1
CARNOSINE_pos_1
CDP_pos_1
CHOLINE_pos_1
CIS-4-HYDROXY-D-PROLINE_pos_2
CITICOLINE_pos_2
CITRACONIC ACID_pos_1
CITRULLINE_pos_2
COENZYME A_pos_1
CREATINE_pos_1
CREATININE_pos_5
CYANOCOBALAMIN_+2_pos_3
CYCLIC AMP_pos_1
CYSTATHIONINE_pos_1
CYSTEAMINE_pos_1
CYSTINE_pos_2
CYTIDINE MONOPHOSPHATE_pos_1
CYTIDINE_pos_1
CYTOSINE_pos_1
DEOXYADENOSINE MONOPHOSPHATE_pos_1
DEOXYADENOSINE TRIPHOSPHATE_pos_1
DEOXYADENOSINE_pos_1
DEOXYCYTIDINE MONOPHOSPHATE_pos_1
DEOXYGUANOSINE_pos_1
DEOXYINOSINE_pos_2
DEOXYURIDINE TRIPHOSPHATE_pos_1
DEPHOSPHO-COA_pos_1
dGDP_pos_1
dGTP_pos_1
DIHYDROFOLATE_pos_2
DIHYDROXYACETONE PHOSPHATE_pos_1
DIMETHYLGLYCINE_pos_1
DOPAMINE_pos_4
dTTP_pos_1
ETHANOLAMINE_pos_3
FAD_pos_1
FLAVIN MONONUCLEOTIDE _pos_1
FLAVONE_pos_3
FOLATE_pos_1
GAMMA-AMINOBUTYRATE_pos_1
GLUCOSAMINE 6-PHOSPHATE_pos_4
GLUCOSAMINE_pos_6
GLUCOSE 1-PHOSPHATE_pos_2
GLUTAMATE_pos_1
GLUTAMINE_pos_1
GLUTATHIONE REDUCED_pos_1
GLYCEROPHOSPHOCHOLINE_pos_1
GLYCINE_pos_2
GTP_pos_pos_2
GUANINE_pos_3
GUANOSINE DIPHOSPHATE_pos_1
GUANOSINE MONOPHOSPHATE_pos_1
GUANOSINE_pos_1
HIPPURIC ACID_pos_2
HISTIDINE_pos_1
HISTIDINOL_pos_2
HOMOCYSTEIC ACID_pos_1
HOMOCYSTEINE_pos_2
HOMOSERINE_pos_1
HYPOXANTHINE_pos_1
IDP_pos_2
IMIDAZOLE_pos_1
INDOLE_pos_1
INDOLE-3-CARBOXYLIC ACID_pos_3
INDOLEACRYLIC ACID_pos_1
INOSINE MONOPHOSPHATE_pos_1
INOSINE_pos_1
ISOLEUCINE_pos_1
KYNURENINE_pos_2
L-ACETYLCARNITINE_pos_1
L-CARNITINE_pos_1
L-DIHYDROOROTIC ACID_pos_1
LEUCINE_pos_1
LIPOAMIDE_pos_1
L-ORNITHINE_pos_1
LYSINE_pos_4
MALONYL-COA_pos_1
MELATONIN_pos_1
MESACONIC ACID_pos_1
METANEPHRINE_pos_1
METHIONINE SULFOXIDE_pos_1
METHIONINE_pos_1
METHYLCYSTEINE_pos_2
METHYLTHIOADENOSINE_pos_1
MEVALONOLACTONE_pos_2
N-ACETYLALANINE_pos_2
N-ACETYLGLUCOSAMINE_pos_1
N-ACETYLGLUTAMATE_pos_2
N-ACETYLGLUTAMINE_pos_2
N-ACETYLGLUTAMINE_pos_3
N-ACETYLORNITHINE_pos_2
N-ACETYLPUTRESCINE_pos_1
NAD_pos_2
NADH_pos_1
NADP_pos_1
NADPH_pos_1
N-ALPHA-ACETYLLYSINE_pos_2
N-GLYCYL-L-PROLINE_pos_1
NICOTINAMIDE MONONUCLEOTIDE_pos_1
NICOTINAMIDE_pos_1
NORMETANEPHRINE_pos_1
O-ACETYLSERINE_pos_3
OXIDIZED GLUTATHIONE_pos_5
PALMITIC ACID_pos_1
PANTOTHENATE_pos_1
PHENYLACETYL-L-GLUTAMINE_pos_5
PHENYLALANINE_pos_1
PHOSPHOENOLPYRUVATE_pos_2
PHOSPHORYLCHOLINE_pos_1
PHOSPHOSERINE_pos_3
PIPECOLATE_pos_3
PROLINE_pos_1
PROPIONYL-COA_pos_1
PURINE_pos_1
PUTRESCINE_pos_1
PYRIDOXAMINE_pos_1
PYRIDOXINE_pos_1
PYROGLUTAMIC ACID_pos_2
RIBOFLAVIN_pos_1
S-ADENOSYLHOMOCYSTEINE_pos_1
S-ADENOSYLMETHIONINE_pos_1
SARCOSINE_pos_1
SERINE_pos_2
SPERMIDINE_pos_2
SPERMIDINE_pos_4
SPERMINE_pos_2
SUCCINYL-COA_pos_1
SYMMETRIC DIMETHYLARGININE_pos_1
TETRADECANEDIOIC ACID_pos_1
THIAMINE MONOPHOSPHATE_pos_1
THIAMINE PYROPHOSPHATE_pos_1
THIAMINE_pos_2
THREONINE_pos_1
THYMIDINE_pos_1
THYMINE_pos_1
TRANS-4-HYDROXY-L-PROLINE_pos_2
TRYPTOPHAN_pos_1
TRYPTOPHANOL_pos_2
TYROSINE_pos_1
URACIL_pos_2
UREA_pos_1
UREIDOPROPIONIC ACID_pos_2
UREIDOSUCCINIC ACID_pos_4
URIDINE 5-DIPHOSPHATE_pos_1
URIDINE TRIPHOSPHATE_pos_1
URIDINE_pos_1
VALINE_pos_2
XANTHOSINE_pos_1
XANTHURENIC ACID_pos_2
XANTHYLIC ACID_pos_2
DBQ_pos
N-Acetyl-L-Aspartic acid
N-Acetyl-L-Aspartic acid_1
N-Acetyl-L-Aspartic acid_2
N-Acetyl-L-Aspartic acid_3
N-Acetyl-L-Aspartic acid_4
Phosphocreatine
(R)-LIPOIC ACID_neg_1
2,3-DIHYDROXYBENZOIC ACID_neg_1
2,3-DIPHOSPHO-D-GLYCERIC ACID__neg_4
2-DEOXYGLUCOSE-6-PHOSPHATE_neg_4
2-HYDROXY-3-METHYLBUTYRIC ACID_neg_1
2-HYDROXYBUTYRATE_neg_3
2-ISOPROPYLMALIC ACID_neg_2
2-KETOHEXANOIC ACID_neg_1
3-(4-HYDROXYPHENYL)PYRUVATE_neg_1
3-HYDROXY-3-METHYLGLUTARYL-COA_+2_neg_3
3-HYDROXYBUTYRYL-CoA_-2_neg_4
3-HYDROXYPHENYLACETIC ACID_neg_1
3-METHYL-2-OXOVALERIC ACID_neg_1
4-AMINOBENZOIC ACID_neg_1
4-HYDROXYBENZOATE_neg_1
4-PYRIDOXATE_neg_2
5-HYDROXYTRYPTOPHAN_neg_2
5-THYMIDYLIC ACID_neg_1
6-PHOSPHOGLUCONATE_neg_2
ACADESINE_neg_2
ACETOACETATE_neg_2
ACETOACETYL-COA_neg_1
ACETYL-COA_neg_1
ADENOSINE MONOPHOSPHATE_neg_2
ADENOSINE PHOSPHOSULFATE_neg_2
ADENOSINE TRIPHOSPHATE_neg_2
ADP_neg_2
ADP-GLUCOSE_neg_1
AICAR_neg_1
ALLANTOIN_neg_2
ALPHA-D-GLUCOSE_neg_3
ARGININOSUCCINIC ACID_neg_2
ASCORBATE_neg_2
ATROLACTIC ACID_neg_2
BIOTIN_neg_2
BUTYRYL-COA_neg_2
CARBAMOYL PHOSPHATE_neg_1
CDP_neg_2
CHOLESTERYL SULFATE_neg_2
CITRACONIC ACID_neg
CITRAMALATE_neg_1
CITRAMALATE_neg_2
CITRIC ACID_neg_1
CYCLIC AMP_neg_1
CYSTATHIONINE_neg_1
CYSTEINE_neg_5
CYTIDINE MONOPHOSPHATE_neg_1
dCTP_neg_1
DEOXYADENOSINE TRIPHOSPHATE_neg_2
DEOXYGUANOSINE_neg_1
DEOXYINOSINE_neg_2
DEOXYRIBOSE 5-PHOSPHATE_neg_2
DEOXYURIDINE_neg_1
DEPHOSPHO-COA_neg_2
D-Erythrose 4-phosphate_neg_2
dGDP_neg_2
dGTP_neg_3
DIHYDROFOLATE_neg_3
DIHYDROXYACETONE PHOSPHATE_neg_2
D-RIBOSE 5-PHOSPHATE_neg_2
D-SEDOHEPTULOSE 7-PHOSPHATE_neg_1
dTDP_-HPO3_neg_4
dTDP_neg_2
dTTP_neg_1
FAD_neg_1
FARNESYL PYROPHOSPHATE_neg_2
FLAVIN MONONUCLEOTIDE _neg_1
FRUCTOSE 1,6-BISPHOSPHATE_neg_2
FRUCTOSE 6-PHOSPHATE_neg_2
FUMARIC ACID_neg_1
GERANYL-PP_-HPO3_neg_2
GERANYL-PP_neg_1
GLUCONATE_neg_2
GLUCONOLACTONE_neg_4
GLUCOSAMINE 6-PHOSPHATE_neg_2
GLUCOSE 1-PHOSPHATE_neg_1
GLUCOSE 6-PHOSPHATE_neg_1
GLUCURONATE_neg_3
GLUTATHIONE REDUCED_neg_1
GLYCERALDEHYDE 3-PHOSPHATE_neg_1
GLYCERATE_neg_1
GLYCEROL 3-PHOSPHATE_neg_1
GLYCOLATE_neg_2
GLYOXYLIC ACID_neg_1
GTP_neg_1
GUANOSINE DIPHOSPHATE_neg_1
GUANOSINE MONOPHOSPHATE_neg_1
HIPPURIC ACID_neg_2
HOMOCYSTEIC ACID_neg_1
HOMOSERINE_neg_2
HYDROXYISOCAPROIC ACID_neg_2
IDP_neg_4
INDOLE_neg_2
INDOLE-3-CARBOXYLIC ACID_neg_1
INDOLEACRYLIC ACID_neg_2
ISOBUTYRYLGLYCINE_neg_2
ISOCITRATE_neg_4
ISOVALERIC ACID_neg_1
L-2-HYDROXYGLUTARIC ACID_neg_1
LACTATE_neg_1
L-DIHYDROOROTIC ACID_neg_1
L-ORNITHINE_neg_4
MALEIC ACID_neg_2
MALIC ACID_neg_5
MALONYL-COA_neg_2
MELATONIN_neg_2
MESACONIC ACID_neg_1
METHYL PHENYLACETATE_neg_3
METHYLMALONATE_neg_1
METHYLSUCCINIC ACID_neg_2
MEVALONIC ACID_neg_2
MYOINOSITOL_neg_3
N-ACETYLALANINE_neg_1
N-ACETYL-GLUCOSAMINE 1-PHOSPHATE_neg_2
N-ACETYLGLUTAMATE_neg_1
N-ACETYLGLUTAMINE_neg_1
N-ACETYLORNITHINE_neg_3
NADP_neg_1
NADPH_neg_1
N-GLYCYL-L-PROLINE_neg_3
O-ACETYLSERINE_neg_2
OROTATE_neg_1
OXALACETIC ACID_neg_1
OXIDIZED GLUTATHIONE_neg_1
OXOGLUTARATE_neg_2
PALMITIC ACID_neg_1
PANTOTHENATE_neg_1
PHENYLACETYL-L-GLUTAMINE_neg_2
PHENYLLACTIC ACID_neg_3
PHENYLPROPIOLIC ACID_neg_1
PHENYLPYRUVATE_neg_2
PHOSPHOENOLPYRUVATE_neg_1
PHOSPHORIBOSYL PYROPHOSPHATE_neg_1
PROPIONYL-COA_neg_1
PYROGLUTAMIC ACID_neg_2
PYROPHOSPHATE_neg_3
PYRUVIC ACID_neg_1
RIBOFLAVIN_neg_1
RIBULOSE 5-PHOSPHATE_neg_2
S-ADENOSYLHOMOCYSTEINE_neg_1
SUCCINATE_neg_1
SYMMETRIC DIMETHYLARGININE_neg_2
Taurine_D4_neg
TAURINE_neg_1
TETRADECANEDIOIC ACID_neg_2
THIAMINE PYROPHOSPHATE_neg_2
THYMIDINE_neg_2
TRANS-ACONITATE_neg_1
TRYPTOPHAN_neg_1
UREIDOPROPIONIC ACID_neg_1
UREIDOSUCCINIC ACID_neg_2
URIDINE 5-DIPHOSPHATE_neg_2
URIDINE DIPHOSPHATE GLUCOSE_neg_2
URIDINE TRIPHOSPHATE_neg_1
URIDINE_neg_2
XANTHOSINE_neg_1
XANTHURENIC ACID_neg_1
XANTHYLIC ACID_neg_2
4-Nitrobenzoic acid_neg_1
4-Nitrobenzoic acid_neg_2
