## Supplementary material for "MAT2a and AHCY inhibition disrupts antioxidant metabolism and reduces glioblastoma cell survival": Comparisons between metabolite groups

### Sheet: GBM76 AR
		t.stat	p.value	-log10(p)	FDR
1-METHYLNICOTINAMIDE_pos_1	1-METHYLNICOTINAMIDE	-10.993	4.1697e-06	5.3799	0.0013843
UREIDOSUCCINIC ACID_neg_2	UREIDOSUCCINIC ACID	-7.0997	0.00010202	3.9913	0.016936
CYSTATHIONINE_pos_1	CYSTATHIONINE	-5.4717	0.00059323	3.2268	0.06565
MESACONIC ACID_pos_1	MESACONIC ACID	-4.4669	0.0020919	2.6795	0.089358
ADENOSINE MONOPHOSPHATE_neg_2	ADENOSINE MONOPHOSPHATE	-4.4614	0.002107	2.6763	0.089358
ATROLACTIC ACID_neg_2	ATROLACTIC ACID	-4.4233	0.0022168	2.6543	0.089358
ACETYL-COA_neg_1	ACETYL-COA	-4.4086	0.0022606	2.6458	0.089358
OROTATE_neg_1	OROTATE	-4.1554	0.0031852	2.4969	0.10364
3-METHYLAMINO-L-ALANINE_pos_2	3-METHYLAMINO-L-ALANINE	-4.0014	0.003942	2.4043	0.10364
GUANOSINE MONOPHOSPHATE_neg_1	GUANOSINE MONOPHOSPHATE	-3.9806	0.0040582	2.3917	0.10364
ADENOSINE MONOPHOSPHATE_pos_1	ADENOSINE MONOPHOSPHATE	-3.786	0.0053423	2.2723	0.11824
CDP_neg_2	CDP	-3.7195	0.0058755	2.231	0.12192
ASCORBATE_neg_2	ASCORBATE	-3.5515	0.0074934	2.1253	0.13274
DEOXYADENOSINE TRIPHOSPHATE_pos_1	DEOXYADENOSINE TRIPHOSPHATE	-3.5421	0.0075968	2.1194	0.13274
BIOTIN_pos_4	BIOTIN	-3.2692	0.01137	1.9442	0.18875
RIBOFLAVIN_neg_1	RIBOFLAVIN	-3.1416	0.013773	1.861	0.20717
N-ACETYLPUTRESCINE_pos_1	N-ACETYLPUTRESCINE	-3.1387	0.013832	1.8591	0.20717
PHOSPHORYLCHOLINE_pos_1	PHOSPHORYLCHOLINE	-3.1143	0.014352	1.8431	0.20717
ADP_neg_2	ADP	-2.9497	0.018435	1.7343	0.24838
INOSINE MONOPHOSPHATE_pos_1	INOSINE MONOPHOSPHATE	-2.9146	0.019452	1.711	0.24838
HIPPURIC ACID_pos_2	HIPPURIC ACID	-2.874	0.0207	1.684	0.24961
ADP_pos_1	ADP	-2.8631	0.021051	1.6767	0.24961
dGDP_neg_2	dGDP	-2.7842	0.023771	1.624	0.26306
ASPARTATE_pos_3	ASPARTATE	-2.6886	0.027555	1.5598	0.29393
IDP_pos_2	IDP	-2.6707	0.02833	1.5477	0.29393
URIDINE TRIPHOSPHATE_pos_1	URIDINE TRIPHOSPHATE	-2.4286	0.041291	1.3841	0.40319
5-METHYLTETRAHYDROFOLIC ACID_pos_4	5-METHYLTETRAHYDROFOLIC ACID	2.3153	0.04928	1.3073	0.46746
OXALACETIC ACID_neg_1	OXALACETIC ACID	2.6016	0.031541	1.5011	0.31732
XANTHURENIC ACID_pos_2	XANTHURENIC ACID	2.8028	0.0231	1.6364	0.26306
TAURINE_neg_1	TAURINE	2.928	0.019057	1.72	0.24838
2-HYDROXY-3-METHYLBUTYRIC ACID_neg_1	2-HYDROXY-3-METHYLBUTYRIC ACID	3.652	0.0064752	2.1887	0.12646
GLYCERATE_neg_1	GLYCERATE	3.9157	0.0044452	2.3521	0.10541
HISTIDINOL_pos_2	HISTIDINOL	4.0416	0.0037276	2.4286	0.10364
dTTP_pos_1	dTTP	4.357	0.0024224	2.6158	0.089358
S-ADENOSYLHOMOCYSTEINE_pos_1	S-ADENOSYLHOMOCYSTEINE	4.7759	0.0013979	2.8545	0.089358

### Sheet: GBM6 AR
		t.stat	p.value	-log10(p)	FDR
CYSTATHIONINE_pos_1	CYSTATHIONINE	-11.962	3.0089e-07	6.5216	9.9896e-05
1-METHYLNICOTINAMIDE_pos_1	1-METHYLNICOTINAMIDE	-8.3885	7.7542e-06	5.1105	0.0012872
MESACONIC ACID_pos_1	MESACONIC ACID	-6.247	9.5425e-05	4.0203	0.01056
XANTHYLIC ACID_neg_2	XANTHYLIC ACID	-4.7523	0.00077751	3.1093	0.043022
GUANOSINE MONOPHOSPHATE_neg_1	GUANOSINE MONOPHOSPHATE	-3.9811	0.0025962	2.5857	0.065109
N-ACETYLPUTRESCINE_pos_1	N-ACETYLPUTRESCINE	-3.9043	0.0029404	2.5316	0.065109
N-Acetyl-L-Aspartic acid_1	N-Acetyl-L-Aspartic	-3.904	0.0029417	2.5314	0.065109
PHOSPHOENOLPYRUVATE_pos_2	PHOSPHOENOLPYRUVATE	-3.5868	0.0049551	2.3049	0.09677
D-Erythrose 4-phosphate_neg_2	D-Erythrose 4-phosphate	-3.2609	0.008561	2.0675	0.10394
PHOSPHORYLCHOLINE_pos_1	PHOSPHORYLCHOLINE	-3.2377	0.0089045	2.0504	0.10394
ADP_pos_1	ADP	-3.2136	0.0092755	2.0327	0.10394
XANTHYLIC ACID_pos_2	XANTHYLIC ACID	-3.2062	0.0093918	2.0272	0.10394
CDP_neg_2	CDP	-3.1058	0.01114	1.9531	0.11558
IDP_pos_2	IDP	-2.9757	0.01391	1.8567	0.13583
ASPARTATE_pos_3	ASPARTATE	-2.9521	0.014483	1.8391	0.13738
GUANOSINE MONOPHOSPHATE_pos_1	GUANOSINE MONOPHOSPHATE	-2.6942	0.022535	1.6471	0.18704
ADP_neg_2	ADP	-2.6226	0.025486	1.5937	0.20637
HOMOCYSTEIC ACID_neg_1	HOMOCYSTEIC ACID	-2.5308	0.029828	1.5254	0.22991
DOPAMINE_pos_4	DOPAMINE	-2.4386	0.034932	1.4568	0.23666
ADENOSINE MONOPHOSPHATE_neg_2	ADENOSINE MONOPHOSPHATE	-2.3956	0.037597	1.4248	0.23666
dGDP_neg_2	dGDP	-2.3366	0.041583	1.3811	0.25101
DIMETHYLGLYCINE_pos_1	DIMETHYLGLYCINE	2.2472	0.04841	1.3151	0.2771
D-SEDOHEPTULOSE 7-PHOSPHATE_neg_1	D-SEDOHEPTULOSE 7-PHOSPHATE	2.2886	0.045117	1.3457	0.26279
ADENOSINE TRIPHOSPHATE_neg_2	ADENOSINE TRIPHOSPHATE	2.3011	0.044174	1.3548	0.26189
THIAMINE PYROPHOSPHATE_pos_1	THIAMINE PYROPHOSPHATE	2.3809	0.038555	1.4139	0.23704
THYMIDINE_neg_2	THYMIDINE	2.3928	0.03778	1.4227	0.23666
URIDINE_neg_2	URIDINE	2.395	0.037633	1.4244	0.23666
2-HYDROXYBUTYRATE_neg_3	2-HYDROXYBUTYRATE	2.4046	0.037025	1.4315	0.23666
L-DIHYDROOROTIC ACID_pos_1	L-DIHYDROOROTIC ACID	2.4211	0.035994	1.4438	0.23666
2-AMINOISOBUTYRATE_pos_1	2-AMINOISOBUTYRATE	2.4445	0.03458	1.4612	0.23666
6-PHOSPHOGLUCONATE_neg_2	6-PHOSPHOGLUCONATE	2.4448	0.034565	1.4614	0.23666
PROPIONYL-COA_pos_1	PROPIONYL-COA	2.4925	0.031854	1.4968	0.23501
GLYCERATE_neg_1	GLYCERATE	2.5184	0.03047	1.5161	0.22991
2-PHOSPHOGLYCERATE_pos_4	2-PHOSPHOGLYCERATE	2.591	0.026906	1.5702	0.21268
ISOVALERIC ACID_neg_1	ISOVALERIC ACID	2.7221	0.021484	1.6679	0.18289
METHYLMALONATE_neg_1	METHYLMALONATE	2.7447	0.020667	1.6847	0.18056
CADAVERINE_pos_1	CADAVERINE	2.7999	0.018798	1.7259	0.16868
OXOGLUTARATE_neg_2	OXOGLUTARATE	2.9083	0.015609	1.8066	0.14395
CHOLINE_pos_1	CHOLINE	3.0152	0.013002	1.886	0.13081
PYRIDOXAMINE_pos_1	PYRIDOXAMINE	3.1634	0.0101	1.9957	0.10817
2-AMINOBUTYRIC ACID_pos_1	2-AMINOBUTYRIC ACID	3.2595	0.0085811	2.0665	0.10394
DEOXYINOSINE_pos_2	DEOXYINOSINE	3.3019	0.0079883	2.0975	0.10394
S-ADENOSYLHOMOCYSTEINE_pos_1	S-ADENOSYLHOMOCYSTEINE	3.3414	0.0074725	2.1265	0.10337
DEOXYRIBOSE 5-PHOSPHATE_neg_2	DEOXYRIBOSE 5-PHOSPHATE	3.3418	0.0074679	2.1268	0.10337
GERANYL-PP_-HPO3_neg_2	GERANYL-PP_-HPO3	3.3806	0.0069958	2.1552	0.10337
OXALACETIC ACID_neg_1	OXALACETIC ACID	3.4081	0.0066794	2.1753	0.10337
N-GLYCYL-L-PROLINE_pos_1	N-GLYCYL-L-PROLINE	3.4325	0.0064111	2.1931	0.10337
ACETOACETATE_neg_2	ACETOACETATE	3.4448	0.0062807	2.202	0.10337
CYSTEAMINE_pos_1	CYSTEAMINE	3.5291	0.0054554	2.2632	0.10062
BIOTIN_neg_2	BIOTIN	3.7579	0.0037353	2.4277	0.077507
URIDINE TRIPHOSPHATE_neg_1	URIDINE TRIPHOSPHATE	3.9452	0.0027517	2.5604	0.065109
PHOSPHOENOLPYRUVATE_neg_1	PHOSPHOENOLPYRUVATE	4.0553	0.0023038	2.6376	0.065109
RIBOFLAVIN_neg_1	RIBOFLAVIN	4.1151	0.0020934	2.6791	0.065109
GLUCOSAMINE_pos_6	GLUCOSAMINE	4.1423	0.0020043	2.698	0.065109
3-HYDROXY-3-METHYLGLUTARYL-COA_+2_neg_3	3-HYDROXY-3-METHYLGLUTARYL-COA_+2	4.2756	0.0016226	2.7898	0.065109
GERANYL-PP_neg_1	GERANYL-PP	4.4126	0.001309	2.8831	0.062084
DEPHOSPHO-COA_pos_1	DEPHOSPHO-COA	5.6546	0.0002111	3.6755	0.014017
GUANOSINE DIPHOSPHATE_neg_1	GUANOSINE DIPHOSPHATE	5.7149	0.0001943	3.7115	0.014017

### Sheet: GBM76 AG
		t.stat	p.value	-log10(p)	FDR
1-METHYLNICOTINAMIDE_pos_1	1-METHYLNICOTINAMIDE	-9.679	2.1419e-06	5.6692	0.0007111
CYSTATHIONINE_pos_1	CYSTATHIONINE	-8.2349	9.1307e-06	5.0395	0.0015157
L-CARNITINE_pos_1	L-CARNITINE	-6.5753	6.2702e-05	4.2027	0.0052818
TETRADECANEDIOIC ACID_pos_1	TETRADECANEDIOIC ACID	-5.7616	0.00018225	3.7393	0.012101
PHOSPHOSERINE_pos_3	PHOSPHOSERINE	-5.0468	0.00050157	3.2997	0.023003
PHOSPHOENOLPYRUVATE_neg_1	PHOSPHOENOLPYRUVATE	-4.9561	0.00057332	3.2416	0.023003
PYRIDOXINE_pos_1	PYRIDOXINE	-4.8397	0.00068183	3.1663	0.023003
L-ACETYLCARNITINE_pos_1	L-ACETYLCARNITINE	-4.8289	0.00069287	3.1593	0.023003
TRYPTOPHAN_neg_1	TRYPTOPHAN	-4.6519	0.00090542	3.0431	0.02505
PURINE_pos_1	PURINE	-4.4093	0.0013159	2.8808	0.031205
GLUCOSAMINE 6-PHOSPHATE_pos_4	GLUCOSAMINE 6-PHOSPHATE	-4.1796	0.0018889	2.7238	0.037492
URIDINE TRIPHOSPHATE_pos_1	URIDINE TRIPHOSPHATE	-4.1694	0.0019198	2.7167	0.037492
ACETOACETYL-COA_pos_1	ACETOACETYL-COA	-3.7648	0.0036928	2.4326	0.055728
RIBOFLAVIN_neg_1	RIBOFLAVIN	-3.5763	0.0050425	2.2974	0.069755
ANTHRANILIC ACID_pos_4	ANTHRANILIC ACID	-3.434	0.0063955	2.1941	0.084505
ALLANTOIN_pos_2	ALLANTOIN	-3.4136	0.0066179	2.1793	0.084505
TRANS-ACONITATE_neg_1	TRANS-ACONITATE	-3.352	0.0073403	2.1343	0.0847
BIOTIN_pos_4	BIOTIN	-3.273	0.0083881	2.0763	0.086065
CYSTEAMINE_pos_1	CYSTEAMINE	-3.2437	0.0088139	2.0548	0.086065
CREATININE_pos_5	CREATININE	-3.2199	0.009176	2.0373	0.087041
FUMARIC ACID_neg_1	FUMARIC ACID	-3.165	0.010073	1.9968	0.090385
FLAVONE_pos_3	FLAVONE	-3.0963	0.011322	1.9461	0.092035
6-PHOSPHOGLUCONATE_pos_3	6-PHOSPHOGLUCONATE	-3.061	0.012023	1.92	0.092035
D-SEDOHEPTULOSE 7-PHOSPHATE_neg_1	D-SEDOHEPTULOSE 7-PHOSPHATE	-3.0567	0.012112	1.9168	0.092035
MELATONIN_pos_1	MELATONIN	-3.0526	0.012197	1.9137	0.092035
FRUCTOSE 1,6-BISPHOSPHATE_neg_2	FRUCTOSE 1,6-BISPHOSPHATE	-3.0357	0.012554	1.9012	0.092621
AICAR_neg_1	AICAR	-2.945	0.01466	1.8339	0.10356
DIHYDROXYACETONE PHOSPHATE_pos_1	DIHYDROXYACETONE PHOSPHATE	-2.9079	0.015621	1.8063	0.10648
PROPIONYL-COA_pos_1	PROPIONYL-COA	-2.9044	0.015716	1.8037	0.10648
XANTHOSINE_neg_1	XANTHOSINE	-2.8631	0.016867	1.773	0.11199
FLAVIN MONONUCLEOTIDE _neg_1	FLAVIN MONONUCLEOTIDE	-2.7705	0.019771	1.704	0.12544
dTTP_neg_1	dTTP	-2.7398	0.020841	1.6811	0.12579
3-HYDROXYANTHRANILIC ACID_pos_1	3-HYDROXYANTHRANILIC ACID	-2.723	0.021451	1.6685	0.12579
ATROLACTIC ACID_neg_2	ATROLACTIC ACID	-2.6986	0.022367	1.6504	0.12803
AICAR_pos_1	AICAR	-2.6493	0.024344	1.6136	0.13471
ISOVALERIC ACID_neg_1	ISOVALERIC ACID	-2.5946	0.026739	1.5729	0.14553
Phosphocreatine	Phosphocr	-2.5431	0.029208	1.5345	0.15392
D-RIBOSE 5-PHOSPHATE_neg_2	D-RIBOSE 5-PHOSPHATE	-2.4798	0.032552	1.4874	0.16811
GLUTATHIONE REDUCED_pos_1	GLUTATHIONE REDUCED	-2.4524	0.034117	1.467	0.16811
ACETOACETATE_neg_2	ACETOACETATE	-2.4461	0.034485	1.4624	0.16811
DIHYDROXYACETONE PHOSPHATE_neg_2	DIHYDROXYACETONE PHOSPHATE	-2.4423	0.034709	1.4596	0.16811
BUTYRYL-COA_neg_2	BUTYRYL-COA	-2.4067	0.036894	1.433	0.17252
DEOXYINOSINE_neg_2	DEOXYINOSINE	-2.3774	0.038783	1.4114	0.17638
4-PYRIDOXATE_pos_1	4-PYRIDOXATE	-2.3372	0.041535	1.3816	0.18635
SPERMIDINE_pos_2	SPERMIDINE	-2.2999	0.044265	1.3539	0.19086
HIPPURIC ACID_pos_2	HIPPURIC ACID	-2.278	0.045943	1.3378	0.19331
OXIDIZED GLUTATHIONE_pos_5	OXIDIZED GLUTATHIONE	2.2773	0.045997	1.3373	0.19331
HISTIDINOL_pos_2	HISTIDINOL	2.3017	0.044126	1.3553	0.19086
GLYCERATE_neg_1	GLYCERATE	2.3021	0.044095	1.3556	0.19086
TAURINE_neg_1	TAURINE	2.3835	0.038383	1.4159	0.17638
IMIDAZOLE_pos_1	IMIDAZOLE	2.4301	0.035445	1.4504	0.16811
TRYPTOPHANOL_pos_2	TRYPTOPHANOL	2.4352	0.035135	1.4543	0.16811
GLUCONATE_neg_2	GLUCONATE	2.4378	0.034979	1.4562	0.16811
OROTATE_neg_1	OROTATE	2.5558	0.02858	1.5439	0.15304
SUCCINATE_neg_1	SUCCINATE	2.6577	0.023996	1.6199	0.13471
NICOTINAMIDE MONONUCLEOTIDE_pos_1	NICOTINAMIDE MONONUCLEOTIDE	2.719	0.021597	1.6656	0.12579
ASCORBATE_neg_2	ASCORBATE	2.7354	0.020999	1.6778	0.12579
CHOLESTERYL SULFATE_neg_2	CHOLESTERYL SULFATE	2.763	0.020026	1.6984	0.12544
2-KETOHEXANOIC ACID_pos_2	2-KETOHEXANOIC ACID	2.7952	0.018951	1.7224	0.12337
URIDINE_neg_2	URIDINE	3.0174	0.012952	1.8877	0.093481
dTTP_pos_1	dTTP	3.0585	0.012074	1.9181	0.092035
HYDROXYISOCAPROIC ACID_neg_2	HYDROXYISOCAPROIC ACID	3.0933	0.01138	1.9439	0.092035
TETRADECANEDIOIC ACID_neg_2	TETRADECANEDIOIC ACID	3.1323	0.010648	1.9727	0.092035
URACIL_pos_2	URACIL	3.1869	0.0097047	2.013	0.089499
Taurine_D4_neg	Taurine_	3.2447	0.0087996	2.0555	0.086065
XANTHOSINE_pos_1	XANTHOSINE	3.2766	0.0083364	2.079	0.086065
HYPOXANTHINE_pos_1	HYPOXANTHINE	3.3272	0.0076536	2.1161	0.0847
OXIDIZED GLUTATHIONE_neg_1	OXIDIZED GLUTATHIONE	3.337	0.0075279	2.1233	0.0847
GUANINE_pos_3	GUANINE	3.3828	0.0069694	2.1568	0.0847
UREIDOSUCCINIC ACID_neg_2	UREIDOSUCCINIC ACID	3.5994	0.0048531	2.314	0.069755
BIOTIN_neg_2	BIOTIN	3.776	0.0036254	2.4406	0.055728
1-METHYLADENOSINE_pos_1	1-METHYLADENOSINE	3.7799	0.0036024	2.4434	0.055728
7-METHYLGUANOSINE_pos_1	7-METHYLGUANOSINE	3.8698	0.0031101	2.5072	0.054346
CITICOLINE_pos_2	CITICOLINE	4.0151	0.002458	2.6094	0.045336
CYTIDINE_pos_1	CYTIDINE	4.3023	0.0015558	2.808	0.034436
2-HYDROXY-3-METHYLBUTYRIC ACID_neg_1	2-HYDROXY-3-METHYLBUTYRIC ACID	4.5931	0.00099058	3.0041	0.025298
2-PHOSPHOGLYCERATE_pos_4	2-PHOSPHOGLYCERATE	4.6945	0.00084857	3.0713	0.02505
dGTP_neg_3	dGTP	5.4966	0.00026305	3.58	0.014555
XANTHURENIC ACID_pos_2	XANTHURENIC ACID	6.5635	6.3636e-05	4.1963	0.0052818

### Sheet: GBM6 AG
		t.stat	p.value	-log10(p)	FDR
CYSTATHIONINE_pos_1	CYSTATHIONINE	-12.094	2.0201e-06	5.6946	0.00067069
BETAINE ALDEHYDE_pos_1	BETAINE ALDEHYDE	-6.4994	0.00018822	3.7253	0.012302
PHOSPHOENOLPYRUVATE_pos_2	PHOSPHOENOLPYRUVATE	-5.877	0.00037124	3.4303	0.015406
L-CARNITINE_pos_1	L-CARNITINE	-4.8936	0.0012035	2.9196	0.024972
DOPAMINE_pos_4	DOPAMINE	-4.3667	0.002391	2.6214	0.043326
N-Acetyl-L-Aspartic acid_1	N-Acetyl-L-Aspartic	-4.0679	0.0035937	2.4445	0.051874
NICOTINAMIDE MONONUCLEOTIDE_pos_1	NICOTINAMIDE MONONUCLEOTIDE	-3.1683	0.013229	1.8785	0.1098
IMIDAZOLE_pos_1	IMIDAZOLE	-3.105	0.014555	1.837	0.11132
DEPHOSPHO-COA_neg_2	DEPHOSPHO-COA	-3.0827	0.015056	1.8223	0.11132
3-HYDROXYBUTYRYL-CoA_-2_neg_4	3-HYDROXYBUTYRYL-CoA_-2	-3.0268	0.016389	1.7854	0.11336
2-HYDROXY-3-METHYLBUTYRIC ACID_neg_1	2-HYDROXY-3-METHYLBUTYRIC ACID	-2.7226	0.026142	1.5827	0.13629
XANTHURENIC ACID_pos_2	XANTHURENIC ACID	-2.6907	0.027467	1.5612	0.13629
HYDROXYISOCAPROIC ACID_neg_2	HYDROXYISOCAPROIC ACID	-2.6565	0.028964	1.5381	0.13629
NICOTINAMIDE_pos_1	NICOTINAMIDE	-2.6399	0.029717	1.527	0.13629
NAD_pos_2	NAD	-2.6257	0.030379	1.5174	0.13629
DEOXYGUANOSINE_pos_1	DEOXYGUANOSINE	-2.3577	0.046122	1.3361	0.176
GLYCEROPHOSPHOCHOLINE_pos_1	GLYCEROPHOSPHOCHOLINE	2.3162	0.049208	1.308	0.17953
ARGININOSUCCINIC ACID_neg_2	ARGININOSUCCINIC ACID	2.3173	0.04913	1.3087	0.17953
CHOLINE_pos_1	CHOLINE	2.3187	0.049022	1.3096	0.17953
FAD_neg_1	FAD	2.3328	0.047951	1.3192	0.17953
BIOTIN_neg_2	BIOTIN	2.4038	0.042919	1.3674	0.16569
N-ACETYLALANINE_pos_2	N-ACETYLALANINE	2.4102	0.042493	1.3717	0.16569
URIDINE 5-DIPHOSPHATE_neg_2	URIDINE 5-DIPHOSPHATE	2.4196	0.041873	1.3781	0.1655
ISOLEUCINE_pos_1	ISOLEUCINE	2.4214	0.041757	1.3793	0.1655
DIHYDROXYACETONE PHOSPHATE_pos_1	DIHYDROXYACETONE PHOSPHATE	2.4553	0.03961	1.4022	0.16037
2,3-DIHYDROXYBENZOIC ACID_neg_1	2,3-DIHYDROXYBENZOIC ACID	2.4862	0.037747	1.4231	0.15472
ASPARAGINE_pos_2	ASPARAGINE	2.5027	0.036784	1.4343	0.15265
ACETYL-COA_neg_1	ACETYL-COA	2.5249	0.035534	1.4494	0.14933
ADENOSINE_pos_1	ADENOSINE	2.5257	0.035493	1.4499	0.14933
GUANOSINE DIPHOSPHATE_neg_1	GUANOSINE DIPHOSPHATE	2.5265	0.035449	1.4504	0.14933
THYMIDINE_neg_2	THYMIDINE	2.5547	0.033925	1.4695	0.1482
TYROSINE_pos_1	TYROSINE	2.565	0.033386	1.4764	0.14779
XANTHURENIC ACID_neg_1	XANTHURENIC ACID	2.6282	0.030262	1.5191	0.13629
THIAMINE PYROPHOSPHATE_neg_2	THIAMINE PYROPHOSPHATE	2.65	0.029254	1.5338	0.13629
CDP_pos_1	CDP	2.6683	0.028435	1.5461	0.13629
MALIC ACID_neg_5	MALIC ACID	2.6801	0.027921	1.5541	0.13629
IDP_neg_4	IDP	2.6843	0.027743	1.5569	0.13629
URIDINE 5-DIPHOSPHATE_pos_1	URIDINE 5-DIPHOSPHATE	2.6917	0.027426	1.5618	0.13629
2,3-DIPHOSPHO-D-GLYCERIC ACID__neg_4	2,3-DIPHOSPHO-D-GLYCERIC ACID_	2.7	0.027076	1.5674	0.13629
3-AMINOISOBUTANOIC ACID_pos_1	3-AMINOISOBUTANOIC ACID	2.7016	0.027007	1.5685	0.13629
CDP_neg_2	CDP	2.7027	0.02696	1.5693	0.13629
S-ADENOSYLHOMOCYSTEINE_neg_1	S-ADENOSYLHOMOCYSTEINE	2.7449	0.025259	1.5976	0.13629
MALEIC ACID_neg_2	MALEIC ACID	2.7455	0.025235	1.598	0.13629
4-PYRIDOXATE_pos_1	4-PYRIDOXATE	2.7581	0.024746	1.6065	0.13629
CADAVERINE_pos_1	CADAVERINE	2.7763	0.024062	1.6187	0.13629
2-AMINOBUTYRIC ACID_pos_1	2-AMINOBUTYRIC ACID	2.795	0.023377	1.6312	0.13629
NADP_neg_1	NADP	2.7956	0.023357	1.6316	0.13629
CITRACONIC ACID_pos_1	CITRACONIC ACID	2.8416	0.021758	1.6624	0.13377
SYMMETRIC DIMETHYLARGININE_pos_1	SYMMETRIC DIMETHYLARGININE	2.8683	0.020884	1.6802	0.13082
FRUCTOSE 1,6-BISPHOSPHATE_neg_2	FRUCTOSE 1,6-BISPHOSPHATE	2.8848	0.020362	1.6912	0.13
PURINE_pos_1	PURINE	2.9186	0.019333	1.7137	0.12586
GLUCOSAMINE_pos_6	GLUCOSAMINE	2.9524	0.018358	1.7362	0.1219
CYSTINE_pos_2	CYSTINE	2.9746	0.017746	1.7509	0.12024
CHOLESTERYL SULFATE_neg_2	CHOLESTERYL SULFATE	3.0526	0.015759	1.8025	0.11132
FLAVIN MONONUCLEOTIDE _neg_1	FLAVIN MONONUCLEOTIDE	3.0608	0.015564	1.8079	0.11132
TRANS-ACONITATE_neg_1	TRANS-ACONITATE	3.0804	0.015107	1.8208	0.11132
METHYL PHENYLACETATE_neg_3	METHYL PHENYLACETATE	3.1247	0.014128	1.8499	0.11132
ADENOSINE MONOPHOSPHATE_neg_2	ADENOSINE MONOPHOSPHATE	3.15	0.013598	1.8665	0.11011
GUANOSINE DIPHOSPHATE_pos_1	GUANOSINE DIPHOSPHATE	3.1997	0.012618	1.899	0.10742
5-HYDROXYTRYPTOPHAN_pos_1	5-HYDROXYTRYPTOPHAN	3.2123	0.012381	1.9072	0.10742
URIDINE TRIPHOSPHATE_neg_1	URIDINE TRIPHOSPHATE	3.2694	0.011367	1.9444	0.10199
INDOLE-3-CARBOXYLIC ACID_neg_1	INDOLE-3-CARBOXYLIC ACID	3.3368	0.01028	1.988	0.094805
FUMARIC ACID_neg_1	FUMARIC ACID	3.3897	0.0095046	2.0221	0.090158
D-SEDOHEPTULOSE 7-PHOSPHATE_neg_1	D-SEDOHEPTULOSE 7-PHOSPHATE	3.4002	0.0093577	2.0288	0.090158
ISOCITRATE_neg_4	ISOCITRATE	3.4566	0.0086112	2.0649	0.086634
PUTRESCINE_pos_1	PUTRESCINE	3.5011	0.0080667	2.0933	0.083692
CYSTEAMINE_pos_1	CYSTEAMINE	3.502	0.0080555	2.0939	0.083692
PHOSPHOENOLPYRUVATE_neg_1	PHOSPHOENOLPYRUVATE	3.595	0.0070335	2.1528	0.077837
L-DIHYDROOROTIC ACID_pos_1	L-DIHYDROOROTIC ACID	3.7364	0.0057351	2.2415	0.065657
FOLATE_pos_1	FOLATE	3.7718	0.0054517	2.2635	0.064642
DEOXYCYTIDINE MONOPHOSPHATE_pos_1	DEOXYCYTIDINE MONOPHOSPHATE	3.7895	0.0053154	2.2745	0.064642
DIHYDROFOLATE_neg_3	DIHYDROFOLATE	3.8968	0.004565	2.3406	0.058292
RIBOFLAVIN_pos_1	RIBOFLAVIN	3.9365	0.0043172	2.3648	0.057332
CITRIC ACID_neg_1	CITRIC ACID	3.9734	0.0040995	2.3873	0.05671
GUANINE_pos_3	GUANINE	4.1496	0.0032107	2.4934	0.048452
BETAINE_pos_2	BETAINE	4.2572	0.002772	2.5572	0.043823
CYTIDINE_pos_1	CYTIDINE	4.3016	0.00261	2.5834	0.043326
BUTYRYL-COA_neg_2	BUTYRYL-COA	4.3079	0.0025879	2.587	0.043326
DEPHOSPHO-COA_pos_1	DEPHOSPHO-COA	4.4032	0.0022771	2.6426	0.043326
THYMIDINE_pos_1	THYMIDINE	4.9165	0.0011691	2.9322	0.024972
RIBOFLAVIN_neg_1	RIBOFLAVIN	4.9231	0.0011594	2.9358	0.024972
ATROLACTIC ACID_neg_2	ATROLACTIC ACID	5.1827	0.00083999	3.0757	0.021452
PYRIDOXAMINE_pos_1	PYRIDOXAMINE	5.2107	0.00081174	3.0906	0.021452
dGTP_neg_3	dGTP	5.442	0.00061453	3.2115	0.018548
CYTOSINE_pos_1	CYTOSINE	5.5105	0.00056669	3.2467	0.018548
ACETOACETATE_neg_2	ACETOACETATE	5.5492	0.00054146	3.2664	0.018548
dTTP_neg_1	dTTP	6.1406	0.00027682	3.5578	0.013129
DEOXYRIBOSE 5-PHOSPHATE_neg_2	DEOXYRIBOSE 5-PHOSPHATE	6.3428	0.00022232	3.653	0.012302
MESACONIC ACID_pos_1	MESACONIC ACID	7.2579	8.738e-05	4.0586	0.0072526
1-METHYLADENOSINE_pos_1	1-METHYLADENOSINE	7.6504	6.0146e-05	4.2208	0.0066561
N-ACETYLPUTRESCINE_pos_1	N-ACETYLPUTRESCINE	10.346	6.5802e-06	5.1818	0.0010923
