## Supplementary material for "MAT2a and AHCY inhibition disrupts antioxidant metabolism and reduces glioblastoma cell survival": GBM76 R analysis

### Sheet: AG-270
Aristeromycin	10	5	2.5	1.25	0.625	0.3125	0.15625	0.078125	0.0390625	0.0195312	0.00976562	0.00488281	0.00244141	0.0012207	0.000610352	0.000305176
Rep1	18.8216	37.2633	66.189	92.9056	87.1535	89.2986	90.6024	84.9717	95.6522	83.0444	95.4803	88.7881	78.4478	67.6324	93.0402	87.8674
Rep2	16.1569	34.885	74.925	83.8651	83.1952	83.8339	88.8947	77.2033	86.3363	82.3547	91.2242	79.0524	103.232	85.3609	88.5178	78.0041
Rep3	18.5963	34.2153	80.5249	94.2635	82.1126	93.7909	98.9536	96.291	100.566	114.713	104.802	101.076	91.2112	84.4913	83.0503	85.7564
Rep4	24.8896	48.1513	73.0161	90.3053	84.2915	94.5249	98.4733	103.104	111.154	112.302	109.986	115.406	117.334	106.108	110.928	109.79
Rep5	27.8415	49.373	93.1155	104.517	107.039	124.561	111.725	102.242	137.683	105.404	110.082	118.726	133.436	140.67	129.075	142.571
Rep6	21.2458	44.3458	66.2875	79.2919	90.1846	83.398	85.6812	88.8831	93.4464	89.5621	95.6082	96.942	86.9196	105.771	106.978	113.655
Rep7	22.5907	48.5458	78.6287	103.193	99.5109	120.457	115.256	121.49	120.692	121.091	125.773	137.361	129.666	140.315	120.931	136.688
Rep8	21.5479	40.1411	82.6475	100.821	104.332	112.679	115.375	112.788	102.986	105.003	114.982	125.372	111.251	118.803	112.783	110.524
Rep9	21.4928	41.5345	67.4971	79.0912	93.7547	110.464	101.738	100.743	113.712	109.226	110.107	113.642	97.7915	94.111	98.2608	93.3734
Mean	21.4648	42.0506	75.8701	92.0281	92.3971	101.445	100.744	98.6352	106.914	102.522	106.449	108.485	105.477	104.807	104.84	106.47
stdev	3.48397	5.89344	8.92544	9.76514	9.3395	15.7846	11.3178	13.7236	15.7643	14.1534	10.941	18.5093	18.9847	25.0817	15.308	22.5067
%cv	16.2311	14.0151	11.7641	10.611	10.108	15.5597	11.2342	13.9134	14.7449	13.8052	10.2781	17.0616	17.999	23.9313	14.6012	21.139

### Sheet: Aristeromycin
Aristeromycin	10	5	2.5	1.25	0.625	0.3125	0.15625	0.078125	0.0390625	0.0195312	0.00976562	0.00488281	0.00244141	0.0012207	0.000610352	0.000305176
Rep1	0.718945	1.79627	22.1971	51.7779	82.8779	90.3978	89.068	86.5652	109.743	107.434	104.484	101.564	103.633	91.0101	87.0709	90.0318
Rep2	0.537269	2.00395	21.4931	44.8179	68.9343	86.7199	79.7851	85.6245	106.761	98.4557	96.7775	99.622	94.4104	97.7309	98.1607	94.8722
Rep3	0.610635	1.69691	19.3842	53.9214	75.3526	85.6712	94.9714	92.7664	97.351	101.943	95.6242	97.2523	91.9169	112.478	108.687	102.664
Rep4	0.201036	1.26207	18.0364	28.8884	87.199	99.9892	98.2148	94.3832	118.234	116.129	104.929	104.651	100.887	100.448	100.55	101.357
Rep5	0.234589	0.967669	16.6928	37.1514	83.6662	88.8191	92.0037	88.6264	120.81	105.756	108.739	106.145	106.164	109.46	106.77	108.483
Rep6	0.482359	0.844228	19.1727	31.9633	90.7412	101.462	96.0033	98.7661	84.2049	97.377	94.1097	91.0494	92.8365	89.8883	90.1903	92.7443
Rep7	-0.0523939	0.0521209	0.566427	10.9147	28.7998	94.3393	102.49	104.403	112.333	114.719	117.487	111.981	110.479	107.606	101.366	113.066
Rep8	-0.147632	0.0559908	0.773147	8.49673	44.4295	59.0927	101.3	113.44	100.922	104.193	100.292	110.432	102.723	111.125	110.151	126.313
Rep9	0.135948	0.150032	0.542224	6.48328	31.4672	67.6843	84.6474	92.6061	92.5467	90.1675	93.5507	93.2405	92.3562	92.876	85.8314	94.0195
Mean	0.302306	0.981027	13.2064	30.4906	65.9409	86.0195	93.1648	95.2423	104.767	104.019	101.777	101.771	99.4896	101.403	98.7531	102.617
stdev	0.301466	0.768966	9.57525	18.3706	24.4852	14.1053	7.58001	9.0338	12.0759	8.26969	7.93768	7.24108	6.8299	9.00191	9.21979	11.707
%cv	99.722	78.3838	72.5043	60.25	37.132	16.3978	8.13613	9.48507	11.5265	7.95015	7.79908	7.1151	6.86494	8.8774	9.3362	11.4085
