## Supplementary material for "MAT2a and AHCY inhibition disrupts antioxidant metabolism and reduces glioblastoma cell survival": GBM6 R analysis

### Sheet: AG-270
AG-270	10	5	2.5	1.25	0.625	0.3125	0.15625	0.078125	0.0390625	0.0195312	0.00976562	0.00488281	0.00244141	0.0012207	0.000610352	0.000305176
Rep1	31.9007	43.484	82.5062	93.0061	89.12	94.563	91.1223	92.7439	99.4004	99.5923	99.1936	98.099	96.3748	94.3496	95.2374	98.5449
Rep2	33.1489	37.5467	71.4597	87.1566	88.9717	90.012	88.5115	94.1869	92.8454	94.2878	94.6249	98.6966	92.2503	95.2898	95.6391	95.9235
Rep3	28.3554	37.0585	74.3601	81.6357	84.4868	89.5164	87.0103	89.8746	87.725	90.9816	91.6987	98.5185	93.1916	96.1728	93.6584	93.8763
Rep4	31.6691	36.1858	77.6313	87.4325	84.0699	93.6442	97.0871	94.3844	99.3139	95.3552	104.247	102.845	97.0047	93.7871	95.4189	97.9507
Rep5	28.9059	34.3844	82.5882	91.7058	88.0741	90.1063	94.0659	100.149	99.2126	99.8602	105.116	102.09	103.513	97.4794	101.915	101.438
Rep6	30.5707	38.9413	81.1225	91.8091	92.8557	93.7597	93.2118	100.976	94.1377	99.0038	104.148	101.129	106.596	103.328	105.234	104.522
Rep7	52.7906	63.084	55.3232	67.5098	78.896	84.7077	88.7128	92.6002	88.0741	87.2916	89.5685	91.0821	90.8237	94.0064	85.1139	87.1898
Rep8	50.7911	54.394	60.2849	63.9963	77.509	78.6042	87.58	83.9528	89.9355	85.1865	88.9674	90.9726	88.1581	88.3594	86.8125	86.6448
Rep9	47.4479	55.959	58.697	62.7089	75.9344	73.5779	88.5483	84.7097	89.328	79.5948	87.3463	87.4394	88.2048	83.5266	88.4596	84.4022
Mean	37.2867	44.5598	71.5526	80.7734	84.4353	87.6101	90.65	92.6197	93.3303	92.3504	96.1012	96.7636	95.1241	94.0332	94.1654	94.4991
stdev	9.99244	10.4978	10.804	12.5524	5.89203	7.28558	3.45154	5.88777	4.93367	7.13604	7.19127	5.54265	6.46102	5.55835	6.67336	7.0389
%cv	26.7989	23.559	15.0994	15.5402	6.97816	8.31591	3.80755	6.35692	5.28624	7.72713	7.48302	5.72803	6.7922	5.91106	7.08685	7.44864

### Sheet: Aristeromycin
Aristeromycin	10	5	2.5	1.25	0.625	0.3125	0.15625	0.078125	0.0390625	0.0195312	0.00976562	0.00488281	0.00244141	0.0012207	0.000610352	0.000305176
Rep1	-0.426534	0.442282	38.5697	75.9336	95.3709	103.542	110.849	111.567	105.991	106.013	108.934	104.473	101.34	108.129	109.124	112.541
Rep2	-0.237447	0.542397	38.5404	55.7903	83.1764	94.12	102.631	100.712	95.7613	96.827	94.1771	96.1186	94.2006	98.0618	101.599	102.206
Rep3	-0.267157	0.55504	34.3188	63.4363	84.1624	91.109	96.1904	98.1128	93.9308	98.2119	98.1908	98.9074	100.297	100.08	97.8074	102.866
Rep4	-0.269529	0.353346	34.624	71.521	83.8033	91.4631	101.375	100.36	100.824	99.5521	98.6469	104.759	104.315	95.4867	98.6892	103.481
Rep5	-0.213261	0.563372	19.2443	69.5116	88.4895	92.6736	97.5284	109.084	103.222	104.086	99.802	112.408	104.118	103.187	103.578	105.1
Rep6	-0.134321	0.303738	30.6589	69.4418	83.7643	96.0904	99.2792	105.126	100.615	97.1503	102.659	106.719	104.438	102.101	101.194	102.668
Rep7	-0.792986	2.28149	56.846	82.6007	96.8561	106.019	96.8102	105.715	121.315	105.114	114.752	105.542	108.887	109.735	115.181	108.951
Rep8	-0.989842	1.0967	43.7423	81.6378	88.9658	109.786	98.9513	119.123	119.341	107.597	110.225	108.402	107.271	105.607	109.147	109.719
Rep9	-0.906943	1.55739	38.1845	82.2166	98.0418	107.072	104.288	109.87	111.513	103.746	109.983	109.484	109.922	108.266	109.388	106.671
Mean	-0.470891	0.855084	37.1921	72.4544	89.1812	99.0971	100.878	106.63	105.835	102.033	104.152	105.201	103.865	103.406	105.079	106.023
stdev	0.33192	0.669448	10.0843	9.16729	6.08032	7.43861	4.61485	6.5853	9.72544	4.10999	7.00527	5.07168	4.82971	4.93616	5.88106	3.67819
%cv	-70.4876	78.2903	27.114	12.6525	6.81794	7.50638	4.57468	6.17584	9.18926	4.0281	6.726	4.82092	4.64997	4.77357	5.59681	3.46926
