## Supplementary material for "MAT2a and AHCY inhibition disrupts antioxidant metabolism and reduces glioblastoma cell survival": Statistics

### Sheet: CRISPR Screen
# A tibble: 5 × 4
lineage.x p.value GeneEffect_MAT2A p_value_boxplot
<chr> <dbl> <dbl> <chr>
1 Glioblastoma 1.70e-10 -1.38 1.70e-10
2 Ewing Sarcoma 9.11e- 6 -1.38 9.11e-06
3 Diffuse Glioma 3.44e-13 -1.40 3.44e-13
4 Pancreatic Adenocarcinoma 5.52e- 6 -2.07 5.52e-06
5 Invasive Breast Carcinoma 6.61e- 6 -2.18 6.61e-06
# A tibble: 6 × 4
lineage.x p.value GeneEffect_AHCY p_value_boxplot
<chr> <dbl> <dbl> <chr>
1 Glioblastoma 2.65e- 8 -0.305 2.65e-08
2 Diffuse Glioma 3.58e- 9 -0.335 3.58e-09
3 Mature B-Cell Neoplasms 2.72e-12 -0.893 2.72e-12
4 Plasma Cell Myeloma 2.52e- 6 -0.951 2.52e-06
5 Diffuse Large B-Cell Lymphoma, NOS 3.55e- 8 -1.05 3.55e-08
6 T-Lymphoblastic Leukemia/Lymphoma 3.23e- 6 -1.30 3.23e-06
CNS cell lines with dependency less than -0.5 for MAT2A: 71
Mean dependency score for AHCY in CNS cell lines: -1.27252993697077
Standard deviation of dependency score for AHCY in CNS cell lines: 0.407154152793995
-1.273± 0.407
One Sample t-test
data: mat2a_cns_filtered$dependency
t = -26.335, df = 70, p-value < 2.2e-16
alternative hypothesis: true mean is not equal to 0
95 percent confidence interval:
-1.368902 -1.176158
sample estimates:
mean of x
-1.27253
CNS cell lines with dependency less than -0.5 for AHCY: 36
Mean dependency score for AHCY in CNS cell lines: -0.680226573535132
Standard deviation of dependency score for AHCY in CNS cell lines: 0.142795826398534
-0.680± 0.143
One Sample t-test
data: ahcy_cns_filtered$dependency
t = -28.582, df = 35, p-value < 2.2e-16
alternative hypothesis: true mean is not equal to 0
95 percent confidence interval:
-0.7285417 -0.6319114
sample estimates:
mean of x
-0.680227

### Sheet: siRNA Cell death
96 hours	CTRL	AHCY	MAT2A	H2O2
1	87.15	81.6	43.24	10.2
2	85.93	79.95	41.83	2.15
3	89.45	87.81	76.13	3.07
avg	87.51	83.12	53.7333	5.14
SD	1.7874	4.1446	19.4089	4.40617
CTRL AHCY			CTRL MAT2A
Two-tailed P:	0.1673		Two-tailed P:	0.0399
Left-tailed P:	0.9163		Left-tailed P:	0.9801
Right-tailed P:	0.0837		Right-tailed P:	0.0199
Test Statistic (t):	1.6846		Test Statistic (t):	3.0015
Degrees of Freedom (df):	4		Degrees of Freedom (df):	4
Pooled Standard Deviation:	3.1916		Pooled Standard Deviation:	13.7822
Difference of Means:	4.39		Difference of Means:	33.7767
Standard Error of Difference:	2.6059		Standard Error of Difference:	11.2531
T test calculator
https://www.inchcalculator.com/t-test-calculator/

### Sheet: siRNA OCR ECAR
Replicate 1									Replicate 2
rownames	OCR_Mean	OCR_SD	OCR_N	ECAR_Mean	ECAR_SD	ECAR_N			rownames	OCR_Mean	OCR_SD	OCR_N	ECAR_Mean	ECAR_SD	ECAR_N
CTRL	17.8007	1.61618	4	6.19144	0.36288	4			CTRL	17.214	2.3023	4	5.85019	0.500272	4
AHCY 1	10.7209	1.65892	5	4.79642	0.778148	5			AHCY 1	14.9712	1.54769	4	6.11543	0.576262	4
AHCY 2	8.29515	1.69456	3	5.41682	0.946847	3			AHCY 2	7.86151	1.09866	5	4.97433	0.504663	5
MAT2A 1	8.88052	0.382772	5	4.14272	0.209576	5			MAT2A 1	11.6658	1.26726	5	4.62077	0.540874	5
MAT2A 2	11.3293	0.411609	5	3.76599	0.284614	5			MAT2A 2	13.3483	0.858185	5	5.18747	0.36876	5
CTRL vs AHCY 1									CTRL vs AHCY 2
Difference	-7.08								Difference	-9.352
Standard error	1.101								Standard error	1.154
95% CI	-9.6824 to -4.4772								95% CI	-12.0822 to -6.6228
t-statistic	-6.432			https://www.medcalc.org/calc/comparison_of_means.php					t-statistic	-8.102			https://www.medcalc.org/calc/comparison_of_means.php
DF	7								DF	7
Significance level	P = 0.0004								Significance level	P = 0.0001
CTRL vs MAT2A 1									CTRL vs MAT2A 1
Difference	-8.92								Difference	-5.548
Standard error	0.736								Standard error	1.198
95% CI	-10.6602 to -7.1803								95% CI	-8.3810 to -2.7154
t-statistic	-12.123								t-statistic	-4.631
DF	7								DF	7
Significance level	P < 0.0001								Significance level	P = 0.0024
Replicate 3
rownames	OCR_Mean	OCR_SD	OCR_N	ECAR_Mean	ECAR_SD	ECAR_N
CTRL	17.8521	1.04039	4	7.11628	0.67147	4
AHCY 1	14.4504	0.663818	4	6.67369	0.323323	4
AHCY 2	8.10204	0.523247	4	4.04004	0.202209	4
MAT2A 1	12.5008	1.79875	4	4.42276	0.209469	4
MAT2A 2	13.8101	1.86759	4	6.89568	1.20833	4
CTRL vs AHCY 2
Difference	-9.75
Standard error	0.582
95% CI	-11.1748 to -8.3253				https://www.medcalc.org/calc/comparison_of_means.php
t-statistic	-16.745
DF	6
Significance level	P < 0.0001
CTRL vs MAT2A 1
Difference	-5.351
Standard error	1.039
95% CI	-7.8936 to -2.8090
t-statistic	-5.15
DF	6
Significance level	P = 0.0021

### Sheet: ELISA SAH
Table Analyzed	GBM6 SAH		Table Analyzed	GBM6 SAH		Table Analyzed	GBM76 SAH		Table Analyzed	GBM76 SAH
Column B	AR treated		Column C	AG treated		Column B	AR treated		Column C	AG treated
vs.	vs.		vs.	vs.		vs.	vs.		vs.	vs.
Column A	Control		Column A	Control		Column A	Control		Column A	Control
Unpaired t test			Unpaired t test			Unpaired t test			Unpaired t test
P value	0.0025		P value	0.0042		P value	<0.0001		P value	0.0002
P value summary	**		P value summary	**		P value summary	****		P value summary	***
Significantly different (P < 0.05)?	Yes		Significantly different (P < 0.05)?	Yes		Significantly different (P < 0.05)?	Yes		Significantly different (P < 0.05)?	Yes
One- or two-tailed P value?	Two-tailed		One- or two-tailed P value?	Two-tailed		One- or two-tailed P value?	Two-tailed		One- or two-tailed P value?	Two-tailed
t, df	t=5.609, df=5		t, df	t=5.880, df=4		t, df	t=22.12, df=4		t, df	t=13.89, df=4
How big is the difference?			How big is the difference?			How big is the difference?			How big is the difference?
Mean of column A	0.6193		Mean of column A	0.6193		Mean of column A	2.449		Mean of column A	2.449
Mean of column B	1.148		Mean of column C	0.4526		Mean of column B	5.715		Mean of column C	1.087
Difference between means (B - A) ± SEM	0.5290 ± 0.09431		Difference between means (C - A) ± SEM	-0.1667 ± 0.02835		Difference between means (B - A) ± SEM	3.266 ± 0.1476		Difference between means (C - A) ± SEM	-1.362 ± 0.09803
95% confidence interval	0.2865 to 0.7714		95% confidence interval	-0.2454 to -0.08800		95% confidence interval	2.856 to 3.676		95% confidence interval	-1.634 to -1.090
R squared (eta squared)	0.8629		R squared (eta squared)	0.8963		R squared (eta squared)	0.9919		R squared (eta squared)	0.9797
F test to compare variances			F test to compare variances			F test to compare variances			F test to compare variances
F, DFn, Dfd	17.44, 3, 2		F, DFn, Dfd	1.392, 2, 2		F, DFn, Dfd	1.505, 2, 2		F, DFn, Dfd	9.580, 2, 2
P value	0.1094		P value	0.836		P value	0.7984		P value	0.189
P value summary	ns		P value summary	ns		P value summary	ns		P value summary	ns
Significantly different (P < 0.05)?	No		Significantly different (P < 0.05)?	No		Significantly different (P < 0.05)?	No		Significantly different (P < 0.05)?	No
Data analyzed			Data analyzed			Data analyzed			Data analyzed
Sample size, column A	3		Sample size, column A	3		Sample size, column A	3		Sample size, column A	3
Sample size, column B	4		Sample size, column C	3		Sample size, column B	3		Sample size, column C	3

### Sheet: ELISA SAM
Table Analyzed	GBM6 SAM		Table Analyzed	GBM6 SAM		Table Analyzed	GBM76 SAM		Table Analyzed	GBM76 SAM
Column B	AR treated		Column C	AG treated		Column B	AR treated		Column C	AG treated
vs.	vs.		vs.	vs.		vs.	vs.		vs.	vs.
Column A	Control		Column A	Control		Column A	Control		Column A	Control
Unpaired t test			Unpaired t test			Unpaired t test			Unpaired t test
P value	<0.0001		P value	<0.0001		P value	0.0003		P value	<0.0001
P value summary	****		P value summary	****		P value summary	***		P value summary	****
Significantly different (P < 0.05)?	Yes		Significantly different (P < 0.05)?	Yes		Significantly different (P < 0.05)?	Yes		Significantly different (P < 0.05)?	Yes
One- or two-tailed P value?	Two-tailed		One- or two-tailed P value?	Two-tailed		One- or two-tailed P value?	Two-tailed		One- or two-tailed P value?	Two-tailed
t, df	t=13.22, df=5		t, df	t=13.82, df=5		t, df	t=12.13, df=4		t, df	t=23.78, df=4
How big is the difference?			How big is the difference?			How big is the difference?			How big is the difference?
Mean of column A	25.06		Mean of column A	25.06		Mean of column A	80.02		Mean of column A	80.02
Mean of column B	11.56		Mean of column C	7.68		Mean of column B	53.32		Mean of column C	32.85
Difference between means (B - A) ± SEM	-13.49 ± 1.021		Difference between means (C - A) ± SEM	-17.38 ± 1.257		Difference between means (B - A) ± SEM	-26.70 ± 2.201		Difference between means (C - A) ± SEM	-47.17 ± 1.983
95% confidence interval	-16.12 to -10.87		95% confidence interval	-20.61 to -14.14		95% confidence interval	-32.81 to -20.59		95% confidence interval	-52.68 to -41.66
R squared (eta squared)	0.9722		R squared (eta squared)	0.9745		R squared (eta squared)	0.9735		R squared (eta squared)	0.993
F test to compare variances			F test to compare variances			F test to compare variances			F test to compare variances
F, DFn, Dfd	1.809, 3, 2		F, DFn, Dfd	1.614, 2, 3		F, DFn, Dfd	6.801, 2, 2		F, DFn, Dfd	5.336, 2, 2
P value	0.7506		P value	0.6685		P value	0.2564		P value	0.3156
P value summary	ns		P value summary	ns		P value summary	ns		P value summary	ns
Significantly different (P < 0.05)?	No		Significantly different (P < 0.05)?	No		Significantly different (P < 0.05)?	No		Significantly different (P < 0.05)?	No
Data analyzed			Data analyzed			Data analyzed			Data analyzed
Sample size, column A	4		Sample size, column A	4		Sample size, column A	3		Sample size, column A	3
Sample size, column B	3		Sample size, column C	3		Sample size, column B	3		Sample size, column C	3

### Sheet: Compound Viability Assay
AG-270 linear regression								Aristeromycin linear regression
	GBM6	GBM22	GBM64	GBM76	GBM102	LN229			GBM6	GBM22	GBM64	GBM76	GBM102	LN229
Absolute IC50, X is concentration								Absolute IC50, X is concentration
Best-fit values								Best-fit values
Top	94.81	94.79	108.4	104	90.66	106		Top	103.7	100.2	101.3	101	103.4	97.64
Baseline	= 0.000	= 0.000	= 0.000	= 0.000	= 0.000	= 0.000		Baseline	= 0.000	= 0.000	= 0.000	= 0.000	= 0.000	= 0.000
Bottom	4.456	22.95	46	-7.679	83.49	Unstable		Bottom	-8.739	-15.81	18.6	-2.047	-3017	-12.35
AbsoluteIC50	5.81	16	8.666	4.28	0.08606	8.396		AbsoluteIC50	1.816	1.641	7.503	0.837	7.139	1.845
HillSlope	-1.045	-0.6299	-2.44	-1.455	Unstable	-0.3333		HillSlope	-1.948	-1.211	-0.7988	-1.75	-0.936	-1.539
LogAbsoluteIC50	0.7642	1.204	0.9378	0.6315	-1.065	0.9241		LogAbsoluteIC50	0.259	0.215	0.8752	-0.07727	0.8536	0.2661
95% CI (profile likelihood)								95% CI (profile likelihood)
Top	93.00 to 96.86	92.38 to 99.09	106.5 to 110.4	101.1 to 107.2	88.05 to 94.00	???		Top	102.4 to 105.0	97.69 to 102.8	96.25 to ???	98.77 to 103.3	???	95.42 to 99.92
Bottom	-504.3 to 30.60	???	8.365 to ???	-26421 to 23.18	79.52 to 87.45	(Very wide)		Bottom	-14.78 to -3.613	-45.37 to -0.5944	??? to 112.7	-9.283 to 3.984	???	-30.70 to -1.262
AbsoluteIC50	4.928 to 6.779	???	6.637 to ???	3.545 to 5.230	???	???		AbsoluteIC50	1.709 to 1.928	1.409 to 1.910	4.179 to ???	0.7459 to 0.9389	??? to 7.868	1.633 to 2.081
HillSlope	-1.703 to -0.6067	???	-4.098 to -1.400	-2.739 to -0.7052	(Very wide)	???		HillSlope	-2.248 to -1.691	-1.592 to -0.9088	??? to -0.2977	-2.234 to -1.393	???	-2.016 to -1.166
LogAbsoluteIC50	0.6927 to 0.8312	???	0.8220 to ???	0.5496 to 0.7185	???	???		LogAbsoluteIC50	0.2326 to 0.2851	0.1490 to 0.2810	0.6211 to ???	-0.1273 to -0.02737	??? to 0.8959	0.2129 to 0.3183
Goodness of Fit								Goodness of Fit
Degrees of Freedom	149	149	149	149	149	149		Degrees of Freedom	149	149	149	149	149	149
R squared	0.8387	0.7147	0.6861	0.7402	0.04844	0.6895		R squared	0.9686	0.8855	0.3695	0.9267	0.7642	0.9003
Sum of Squares	8732	10269	17297	29606	37745	17525		Sum of Squares	6096	20516	72838	17138	15475	17243
Sy.x	7.656	8.302	10.77	14.1	15.92	10.85		Sy.x	6.396	11.73	22.11	10.72	10.19	10.76
Constraints								Constraints
Baseline	Baseline = 0	Baseline = 0	Baseline = 0	Baseline = 0	Baseline = 0	Baseline = 0		Baseline	Baseline = 0	Baseline = 0	Baseline = 0	Baseline = 0	Baseline = 0	Baseline = 0
Number of points								Number of points
# of X values	153	153	153	153	153	153		# of X values	153	153	153	153	153	153
# Y values analyzed	153	153	153	153	153	153		# Y values analyzed	153	153	153	153	153	153
EC50s with standard error calculated for GBM6_analysis and GBM76_analysis files using R script.
Estimated effective doses- AG in G6
Estimate Std. Error Lower Upper
e:1:50 3.61213 2.13853 -0.61586 7.84012
Estimated effective doses- AR in G6
Estimate Std. Error Lower Upper
e:1:50 2.051877 0.084166 1.885477 2.218278
Estimated effective doses- AR in G76
Estimate Std. Error Lower Upper
e:1:50 0.611141 0.044149 0.523592 0.698690
Estimated effective doses- AG in G76
Estimate Std. Error Lower Upper
e:1:50 5.558328 2.797744 0.010297 11.106359

### Sheet: Western blots
Processed in FIJI	Area	Mean	St Dev	Min	Max	% Area
CTRL 1	5454	168.565	109.614	0	255	0
MAT2A 1	5454	16.514	48.68	0	237	0
MAT2A 2	5454	60.754	98.862	0	255	0
Hsp90	5454	129.088	118.115	0	255	0
Hsp90	5454	124.981	120.13	0	255	0
Hsp90	5454	115.645	119.259	0	255	0
CTRL 2	7104	175.272	105.357	0	255	0
AHCY 1	7104	76.492	109.512	0	255	0
AHCY 2	7104	73.13	108.379	0	255	0
Hsp90	7104	113.423	118.852	0	255	0
Hsp90	7104	108.66	118.35	0	255	0
Hsp90	7104	81.899	111.607	0	255	0
MAT2A	168.565	16.514	60.754		AHCY	175.272	76.492	73.13
Hsp90	129.088	124.981	115.645		Hsp90	113.423	108.66	81.899
Expression	130.581	13.2132	52.5349		Expression	154.53	70.3957	89.2929
Norm. to CTRL	100	10.1187	40.2315		Norm. to CTRL	100	45.5549	57.7837
Processed in FIJI	Area	Mean	St Dev	Min	Max	% Area
CTRL 2	2590	134.302	113.08	0	255	0
AHCY 1	2590	47.136	85.409	0	255	0
AHCY 2	2590	57.049	94.602	0	255	0
Hsp90	2590	62.011	98.161	0	255	0
Hsp90	2590	83.998	110.011	0	255	0
Hsp90	2590	49.519	90.246	0	255	0
CTRL 2	2590	80.286	113.524	0	255	0
AHCY 1	2590	21.971	60.03	0	252	0
AHCY 2	2590	21.914	59.787	0	254	0					Western MAT2A expression (normalized to Hsp90)
Hsp90	2590	56.017	100.366	0	255	0					Replicate	siCTRL	siMAT2A 1	siMAT2A 2
Hsp90	2590	78.767	111.102	0	255	0					MAT2A 1	100	10.1187	40.2315
Hsp90	2590	56.356	99.781	0	255	0					MAT2A 2	100	8.46483	66.1149
											MAT2A 3	100	17.3432	26.1923
AHCY	134.302	47.136	57.049		AHCY	80.286	21.971	21.914			Mean	100	11.9756	44.1796
Hsp90	62.011	83.998	49.519		Hsp90	56.017	78.767	56.356			St Dev	0	4.72147	20.252
Expression	216.578	56.1156	115.206		Expression	143.324	27.8937	38.8849
Norm. to CTRL	100	25.9102	53.194		Norm. to CTRL	100	19.4619	27.1307
											Western AHCY expresssion (normalized to Hsp90)
Processed in FIJI	Area	Mean	St Dev	Min	Max	% Area					Replicate	siCTRL	siAHCY 1	siAHCY 2
1	1457	108.868	100.751	0	255	0					AHCY 1	100	45.5549	57.7837
2	1457	12.914	32.136	0	169	0					AHCY 2	100	25.9102	53.194
3	1457	59.179	77.731	0	235	0					AHCY 3	100	19.4619	27.1307
4	1457	39.518	79.587	0	255	0					Mean	100	30.309	46.0361
5	1457	55.378	92.634	0	255	0					St Dev	0	13.5913	16.5326
6	1457	32.491	68.402	0	242	0
7	1974	138.894	101.64	0	255	0
8	1974	28.465	57.604	0	209	0
9	1974	50.972	76.309	0	230	0
10	1833	68.793	103.72	0	255	0
11	1833	81.291	107.745	0	255	0
12	1833	96.387	111.931	0	255	0
MAT2A	108.868	12.914	59.179		MAT2A	138.894	28.465	50.972
Hsp90	39.518	55.378	32.491		Hsp90	68.793	81.291	96.387
Expression	275.49	23.3197	182.14		Expression	201.901	35.0162	52.8827
Norm. to CTRL	100	8.46483	66.1149		Norm. to CTRL	100	17.3432	26.1923
